# Single-Cell Proteo-Transcriptomic Profiling Uncovers Post-Translational Regulatory Layers in Human Hematopoiesis

**DOI:** 10.64898/2026.10.09.757909

**Authors:** Josephine Gollin, Nieves Garcia-Gisbert, Tomoya Isobe, Elisa Laurenti, Berthold Göttgens, Andrian Yang, Nicola K. Wilson

## Abstract

**Background:** Hematopoietic stem cells (HSCs) have the unique ability to produce all mature cell types in the blood and understanding the mechanisms governing their differentiation and renewal is a driving question in stem cell biology. While single-cell RNA sequencing has transformed our view of human hematopoiesis, mRNA abundance represents an incomplete proxy for functional cell states. Here, we apply single-cell multimodal profiling to simultaneously measure 280 surface and intracellular protein targets alongside whole transcriptomes within individual adult human hematopoietic stem and progenitor cells.

**Results:** By directly coupling modalities within single cells, we show that protein-RNA correlations peak dynamically in transitioning intermediate progenitors across lineages, consistent with pervasive post-transcriptional mechanics underlying lineage choice. Furthermore, key transcription factor proteins maintain multilineage co-expression longer into commitment than their transcripts, demarcating a possible window of fate decision reversibility. Moreover, low and flat *CTNNB1* mRNA levels mask late-erythroid β-catenin protein enrichment, apparently pairing with E-cadherin expression and suggesting post-translational stabilization at the cell membrane.

**Conclusions:** This dataset enables the observation of translational dynamics and RNA-protein relationships throughout the differentiation landscape at an unprecedented level of granularity. Together, our findings demonstrate that transcriptomics alone misses fundamental regulatory programs, establishing single-cell proteo-transcriptomics as a powerful tool for decoding human stem cell fate.
