## Additional Material for "Single-Cell Proteo-Transcriptomic Profiling Uncovers Post-Translational Regulatory Layers in Human Hematopoiesis"

### Sheet: Sheet1
Protein_Name_in_Object	Symbol	Gene_Ensembl_ID	Gene_Symbol	Which_stain_mix	Clone_Number
prot:Rb IgG IsoCtl.30000.0	Isotype Control	Isotype Control	Isotype Control	Both	30000-0
prot:Mu IgG1 IsoCtl.66360.1	Isotype Control	Isotype Control	Isotype Control	Both	66360-1
prot:Mu IgG2a IsoCtl.66360.2	Isotype Control	Isotype Control	Isotype Control	Both	66360-2
prot:Mu IgG2b IsoCtl.66360.3	Isotype Control	Isotype Control	Isotype Control	Both	66360-3
prot:Mu IgG3 IsoCtl.66360.4	Isotype Control	Isotype Control	Isotype Control	Both	66360-4
prot:IL3RA.13655.1	IL3RA	ENSG00000185291	IL3RA	Intra	13655-1
prot:CD123.65297.1	IL3RA	ENSG00000185291	IL3RA	Intra	65297-1
prot:TFRC_CD71.66180.1	TFRC	ENSG00000072274	TFRC	Intra	66180-1
prot:ENG.C000002	ENG	ENSG00000106991	ENG	Intra	C000002
prot:CD135.C000003	FLT3	ENSG00000122025	FLT3	Intra	C000003
prot:CD83.65171.1	CD83	ENSG00000112149	CD83	Intra	65171-1
prot:WNT10B.67210.1	WNT10B	ENSG00000169884	WNT10B	Intra	67210-1
prot:BACH1.66762.1	BACH1	ENSG00000156273	BACH1	Intra	66762-1
prot:FOS.66590.1	FOS	ENSG00000170345	FOS	Intra	66590-1
prot:TNF_TNFalpha.60291.1	TNF	ENSG00000228321	TNF	Intra	60291-1
prot:IFNG.69007.1	IFNG	ENSG00000111537	IFNG	Intra	69007-1
prot:IL1B.66737.1	IL1B	ENSG00000125538	IL1B	Intra	66737-1
prot:NR3C1.66904.1	NR3C1	ENSG00000113580	NR3C1	Intra	66904-1
prot:SP1.66508.1	SP1	ENSG00000185591	SP1	Intra	66508-1
prot:VIM.10366.1	VIM	ENSG00000026025	VIM	Intra	10366-1
prot:HMOX1.66743.1	HMOX1	ENSG00000100292	HMOX1	Intra	66743-1
prot:BCL2.60178.1	BCL2	ENSG00000171791	BCL2	Intra	60178-1
prot:PKM_PKM2.60268.1	PKM	ENSG00000067225	PKM	Intra	60268-1
prot:LGALS3.60207.1	LGALS3	ENSG00000131981	LGALS3	Intra	60207-1
prot:SPI1.66618.2	SPI1	ENSG00000066336	SPI1	Intra	66618-2
prot:GATA2.67722.1	GATA2	ENSG00000179348	GATA2	Intra	67722-1
prot:GATA3.66400.1	GATA3	ENSG00000107485	GATA3	Intra	66400-1
prot:pAKT1_1C10B8.66444.1	AKT1	ENSG00000142208	AKT1	Intra	66444-1
prot:TCF7.14464.1	TCF7	ENSG00000081059	TCF7	Intra	14464-1
prot:STAT3.60199.1	STAT3	ENSG00000168610	STAT3	Intra	60199-1
prot:pSTAT5A_2P21.80115.1	STAT5A	ENSG00000126561	STAT5A	Intra	80115-1
prot:STAT5B.66427.1	STAT5B	ENSG00000173757	STAT5B	Intra	66427-1
prot:TRIM28.66630.1	TRIM28	ENSG00000130726	TRIM28	Intra	66630-1
prot:IRF4.11247.2	IRF4	ENSG00000137265	IRF4	Intra	11247-2
prot:IL17A.69021.1	IL17A	ENSG00000112115	IL17A	Intra	69021-1
prot:POU2AF1.66659.1	POU2AF1	ENSG00000110777	POU2AF1	Intra	66659-1
prot:RBM15.66059.1	RBM15	ENSG00000162775	RBM15	Intra	66059-1
prot:MBIP.66102.1	MBIP	ENSG00000151332	MBIP	Intra	66102-1
prot:TBX21_T-bet.13700.1	TBX21	ENSG00000073861	TBX21	Intra	13700-1
prot:MAFB.20189.1	MAFB	ENSG00000204103	MAFB	Intra	20189-1
prot:REL.67747.1	REL	ENSG00000162924	REL	Intra	67747-1
prot:MYST2.13751.1	MYST2	ENSG00000136504	KAT7	Intra	13751-1
prot:CEBPA.29388.1	CEBPA	ENSG00000245848	CEBPA	Intra	29388-1
prot:MEF2D.14353.1	MEF2D	ENSG00000116604	MEF2D	Intra	14353-1
prot:NFE2.66436.1	NFE2	ENSG00000123405	NFE2	Intra	66436-1
prot:NFIL3.11773.1	NFIL3	ENSG00000165030	NFIL3	Intra	11773-1
prot:IRF7.22392.1	IRF7	ENSG00000185507	IRF7	Intra	22392-1
prot:ITGA6.C000004	ITGA6	ENSG00000091409	ITGA6	Intra	C000004
prot:EGFR.66455.1	EGFR	ENSG00000146648	EGFR	Intra	66455-1
prot:MYC.67447.1	MYC	ENSG00000136997	MYC	Intra	67447-1
prot:TP53.80077.1	TP53	ENSG00000141510	TP53	Intra	80077-1
prot:EIF4E.66655.1	EIF4E	ENSG00000151247	EIF4E	Intra	66655-1
prot:PARP1.66520.1	PARP1	ENSG00000143799	PARP1	Intra	66520-1
prot:FGFR1.60325.1	FGFR1	ENSG00000077782	FGFR1	Intra	60325-1
prot:ATF6.66563.1	ATF6	ENSG00000118217	ATF6	Intra	66563-1
prot:DEK.66194.1	DEK	ENSG00000124795	DEK	Intra	66194-1
prot:pMTOR_2A12G3.67778.1	MTOR	ENSG00000198793	MTOR	Intra	67778-1
prot:SOX2.66411.1	SOX2	ENSG00000181449	SOX2	Intra	66411-1
prot:SOX9.67439.1	SOX9	ENSG00000125398	SOX9	Intra	67439-1
prot:pCASP9_3P16.80346.1	CASP9	ENSG00000132906	CASP9	Intra	80346-1
prot:RUNX1.25315.1	RUNX1	ENSG00000159216	RUNX1	Intra	25315-1
prot:BAX.60267.1	BAX	ENSG00000087088	BAX	Intra	60267-1
prot:RBBP4_RBAP48.66060.1	RBBP4	ENSG00000162521	RBBP4	Intra	66060-1
prot:pMST1_2_1P6.80093.1	MST1	ENSG00000101109	STK3ANDSTK4	Intra	80093-1
prot:ATM.27156.1	ATM	ENSG00000149311	ATM	Intra	27156-1
prot:SMAD4.51069.2	SMAD4	ENSG00000141646	SMAD4	Intra	51069-2
prot:KLF5.66850.1	KLF5	ENSG00000102554	KLF5	Intra	66850-1
prot:STAT4.67568.2	STAT4	ENSG00000138378	STAT4	Intra	67568-2
prot:HDAC2.67165.1	HDAC2	ENSG00000196591	HDAC2	Intra	67165-1
prot:MED4.67839.1	MED4	ENSG00000136146	MED4	Intra	67839-1
prot:MEIS2.11550.1	MEIS2	ENSG00000134138	MEIS2	Intra	11550-1
prot:MYST2.68525.1	MYST2	ENSG00000136504	KAT7	Intra	68525-1
prot:IRF2.12525.1	IRF2	ENSG00000168310	IRF2	Intra	12525-1
prot:JUNB.10486.1	JUNB	ENSG00000171223	JUNB	Intra	10486-1
prot:TAL1.55317.1	TAL1	ENSG00000162367	TAL1	Intra	55317-1
prot:NOTCH1.20687.1	NOTCH1	ENSG00000148400	NOTCH1	Intra	20687-1
prot:MXI1.12360.1	MXI1	ENSG00000119950	MXI1	Intra	12360-1
prot:CEBPG.12997.1	CEBPG	ENSG00000153879	CEBPG	Intra	12997-1
prot:MAZ.21068.1	MAZ	ENSG00000103495	MAZ	Intra	21068-1
prot:MAZ.82852.3	MAZ	ENSG00000103495	MAZ	Intra	82852-3
prot:MAX.10426.1	MAX	ENSG00000125952	MAX	Intra	10426-1
prot:PURA.67305.1	PURA	ENSG00000185129	PURA	Intra	67305-1
prot:Bcl-XL.10783.1	BCL-XL	ENSG00000171552	BCL2L1	Intra	10783-1
prot:Bcl-XL.66020.1	BCL-XL	ENSG00000171552	BCL2L1	Intra	66020-1
prot:RUNX2.82636.2	RUNX2	ENSG00000124813	RUNX2	Intra	82636-2
prot:LDB1.16650.1	LDB1	ENSG00000198728	LDB1	Intra	16650-1
prot:SMARCC1.17722.1	SMARCC1	ENSG00000173473	SMARCC1	Intra	17722-1
prot:KLF6.14716.1	KLF6	ENSG00000067082	KLF6	Intra	14716-1
prot:KLF6.67297.1	KLF6	ENSG00000067082	KLF6	Intra	67297-1
prot:GFI1.14198.1	GFI1	ENSG00000162676	GFI1	Intra	14198-1
prot:PROCR.11391.1	PROCR	ENSG00000101000	PROCR	Intra	11391-1
prot:PROCR.67658.1	PROCR	ENSG00000101000	PROCR	Intra	67658-1
prot:SH2B3.22198.1	SH2B3	ENSG00000111252	SH2B3	Intra	22198-1
prot:FES.67524.1	FES	ENSG00000182511	FES	Intra	67524-1
prot:CD49d.65299.1	CD49d	ENSG00000115232	ITGA4	Intra	65299-1
prot:CD155.65251.1	CD155	ENSG00000073008	PVR	Intra	65251-1
prot:PRKACA.67491.1	PRKACA	ENSG00000288516	PRKACA	Intra	67491-1
prot:CD68.65202.1	CD68	ENSG00000129226	CD68	Intra	65202-1
prot:STAT1.66545.1	STAT1	ENSG00000115415	STAT1	Intra	66545-1
prot:STAT6.66717.1	STAT6	ENSG00000166888	STAT6	Intra	66717-1
prot:NR4A2_NURR1.66878.1	NR4A2	ENSG00000153234	NR4A2	Intra	66878-1
prot:IRF3.80519.1	IRF3	ENSG00000126456	IRF3	Intra	80519-1
prot:LAIR1.67220.1	LAIR1	ENSG00000274110	LAIR1	Intra	67220-1
prot:TNFSF13B.11862.1	TNFSF13B	ENSG00000102524	TNFSF13B	Intra	11862-1
prot:MFN2.67487.1	MFN2	ENSG00000116688	MFN2	Intra	67487-1
prot:LDLR.66414.1	LDLR	ENSG00000130164	LDLR	Intra	66414-1
prot:CD8A.65204.1	CD8A	ENSG00000153563	CD8A	Intra	65204-1
prot:LMNA.81042.1	LMNA	ENSG00000160789	LMNA	Intra	81042-1
prot:ANXA1.66344.1	ANXA1	ENSG00000135046	ANXA1	Intra	66344-1
prot:CD74.66390.1	CD74	ENSG00000019582	CD74	Intra	66390-1
prot:ATP1A1.14418.1	ATP1A1	ENSG00000163399	ATP1A1	Intra	14418-1
prot:IL6.69001.1	IL6	ENSG00000136244	IL6	Intra	69001-1
prot:ENO1.81478.1	ENO1	ENSG00000074800	ENO1	Intra	81478-1
prot:ANXA2.66035.1	ANXA2	ENSG00000182718	ANXA2	Intra	66035-1
prot:GP1BA_CD42b.65163.1	GP1BA	ENSG00000185245	GP1BA	Intra	65163-1
prot:MET(Cytopl.).25869.1	MET	ENSG00000105976	MET	Intra	25869-1
prot:CD63.65255.1	CD63	ENSG00000135404	CD63	Intra	65255-1
prot:CXCL8_IL8.17038.1	CXCL8	ENSG00000169429	CXCL8	Intra	17038-1
prot:SLC2A1_GLUT1.66290.1	SLC2A1	ENSG00000117394	SLC2A1	Intra	66290-1
prot:LAMP1_CD107a.65051.1	LAMP1	ENSG00000185896	LAMP1	Intra	65051-1
prot:G6PD.66373.1	G6PD	ENSG00000160211	G6PD	Intra	66373-1
prot:PCNA.60097.1	PCNA	ENSG00000132646	PCNA	Intra	60097-1
prot:ACTN1.66895.1	ACTN1	ENSG00000072110	ACTN1	Intra	66895-1
prot:SRC.60315.1	SRC	ENSG00000197122	SRC	Intra	60315-1
prot:IFITM1.60074.1	IFITM1	ENSG00000185885	IFITM1	Intra	60074-1
prot:LAMP2_CD107b.65053.1	LAMP2	ENSG00000005893	LAMP2	Intra	65053-1
prot:IL2RB_CD122.13602.1	IL2RB	ENSG00000100385	IL2RB	Intra	13602-1
prot:EZR.26056.1	EZR	ENSG00000092820	EZR	Intra	26056-1
prot:SPN_CD43.66224.1	SPN	ENSG00000197471	SPN	Intra	66224-1
prot:PECAM1_CD31.66065.2	PECAM1	ENSG00000261371	PECAM1	Intra	66065-2
prot:IL7R_CD127.17626.1	IL7R	ENSG00000168685	IL7R	Intra	17626-1
prot:CR2_CD21.65198.1	CR2	ENSG00000117322	CR2	Intra	65198-1
prot:LMNB1.66095.1	LMNB1	ENSG00000113368	LMNB1	Intra	66095-1
prot:TGM2.68006.1	TGM2	ENSG00000198959	TGM2	Intra	68006-1
prot:S100A4.66489.1	S100A4	ENSG00000196154	s100A4	Intra	66489-1
prot:TPP2_TPPII.66017.1	TPP2	ENSG00000134900	TPP2	Intra	66017-1
prot:CRABP2.66468.1	CRABP2	ENSG00000143320	CRABP2	Intra	66468-1
prot:CCND3.66357.1	CCND3	ENSG00000112576	CCND3	Intra	66357-1
prot:CTNNA1.66221.1	CTNNA1	ENSG00000044115	CTNNA1	Intra	66221-1
prot:CTNNB1.66379.1	CTNNB1	ENSG00000168036	CTNNB1	Intra	66379-1
prot:pCTNNB1_3K1.80067.1	CTNNB1	ENSG00000168036	CTNNB1	Intra	80067-1
prot:pCTNNB1_6D6.80084.1	CTNNB1	ENSG00000168036	CTNNB1	Intra	80084-1
prot:TGFBR2.66636.1	TGFBR2	ENSG00000163513	TGFBR2	Intra	66636-1
prot:MLH1.67350.1	MLH1	ENSG00000076242	MLH1	Intra	67350-1
prot:ZAP70.60200.1	ZAP70	ENSG00000115085	ZAP70	Intra	60200-1
prot:SYK.66721.1	SYK	ENSG00000165025	SYK	Intra	66721-1
prot:IQGAP1.22167.1	IQGAP1	ENSG00000140575	IQGAP1	Intra	22167-1
prot:pGSK3B_1C9E2.67558.1	GSK3B	ENSG00000082701	GSK3B	Intra	67558-1
prot:AIF1_IBA1.10904.1	AIF1	ENSG00000237727	AIF1	Intra	10904-1
prot:SUMO2_3.67154.1	SUMO2_3	ENSG00000188612	SUMO2|SUMO3	Intra	67154-1
prot:CNBP.67109.1	CNBP	ENSG00000169714	CNBP	Intra	67109-1
prot:TPM4.67244.1	TPM4	ENSG00000167460	TMP4	Intra	67244-1
prot:CYCS.66264.1	CYCS	ENSG00000172115	CYCS	Intra	66264-1
prot:NFKB2.66920.1	NFKB2	ENSG00000077150	NFKB2	Intra	66920-1
prot:IFITM2_3.66081.1	IFITM2_3	ENSG00000142089	IFITM2|IFITM3	Intra	66081-1
prot:pMEK1(Ser298).68047.1	MEK1	ENSG00000169032	MAP2K1	Intra	68047-1
prot:pMEK1_2D7A8.67873.1	MEK1	ENSG00000169032	MAP2K1	Intra	67873-1
prot:CAV1.66067.1	CAV1	ENSG00000105974	CAV1	Intra	66067-1
prot:CALD1.66693.1	CALD1	ENSG00000122786	CALD1	Intra	66693-1
prot:AHNAK.16637.1	AHNAK	ENSG00000124942	AHNAK	Intra	16637-1
prot:NFATC2.66917.1	NFATC2	ENSG00000101096	NFATC2	Intra	66917-1
prot:pRIPK1_1B2G1.66854.1	RIPK1	ENSG00000137275	RIPK1	Intra	66854-1
prot:LASP1.68080.1	LASP1	ENSG00000002834	LASP1	Intra	68080-1
prot:SEPTIN2.60075.1	SEPTIN2	ENSG00000168385	SEPTIN2	Intra	60075-1
prot:TGFBI.60007.1	TGFBI	ENSG00000120708	TGFB1	Intra	60007-1
prot:pSTK11_5J9.80127.1	STK11	ENSG00000118046	STK11	Intra	80127-1
prot:DBN1.67589.1	DBN1	ENSG00000113758	DBN1	Intra	67589-1
prot:FSCN1.66321.1	FSCN1	ENSG00000075618	FSCN1	Intra	66321-1
prot:CCAR2.66497.1	CCAR2	ENSG00000158941	CCAR2	Intra	66497-1
prot:GOLM1_GP73.66331.1	GOLM1	ENSG00000135052	GOLM1	Intra	66331-1
prot:SORT1.68007.1	SORT1	ENSG00000134243	SORT1	Intra	68007-1
prot:MAP1LC3B_LC3.81004.1	MAP1LC3B	ENSG00000140941	MAP1LC3B	Intra	81004-1
prot:LEF1.14972.1	LEF1	ENSG00000138795	LEF1	Intra	14972-1
prot:LTA_TNFbeta.13111.1	LTA	ENSG00000230279	LTA	Intra	13111-1
prot:HistoneH2A.X.10856.1	HistoneH2A.X	ENSG00000188486	H2AX	Intra	10856-1
prot:CD69.10803.1	CD69	ENSG00000110848	CD69	Intra	10803-1
prot:PLSCR1.11582.1	PLSCR1	ENSG00000188313	PLSCR1	Intra	11582-1
prot:RP2.67795.1	RP2	ENSG00000102218	RP2	Intra	67795-1
prot:Pan-Ras.60309.1	Pan-Ras	ENSG00000133703	KRAS	Intra	60309-1
prot:FN1.66042.1	FN1	ENSG00000115414	FN1	Intra	66042-1
prot:PRKCG.66429.1	PRKCG	ENSG00000126583	PRKCG	Intra	66429-1
prot:pEIF2S1(Ser51).68023.1	pEIF2S1	ENSG00000134001	EIF2S1	Intra	68023-1
prot:ASGR1.11739.1	ASGR1	ENSG00000141505	ASGR1	Intra	11739-1
prot:KRT19.60187.1	KRT19	ENSG00000171345	KRT19	Intra	60187-1
prot:MUC1(C-term).23614.1	MUC1	ENSG00000185499	MUC1	Intra	23614-1
prot:NCK1.15247.1	NCK1	ENSG00000158092	NCK1	Intra	15247-1
prot:CDH3_P-Cad.66295.1	CDH3	ENSG00000062038	CDH3	Intra	66295-1
prot:IL10.69018.1	IL10	ENSG00000136634	IL10	Intra	69018-1
prot:RRM1.60073.2	RRM1	ENSG00000167325	RRM1	Intra	60073-2
prot:APEX1.67781.1	APEX1	ENSG00000100823	APEX1	Intra	67781-1
prot:EEF1D.60085.1	EEF1D	ENSG00000104529	EEF1D	Intra	60085-1
prot:ALDH3A1.68036.1	ALDH3A1	ENSG00000108602	ALDH3A1	Intra	68036-1
prot:BSG_CD147.66443.1	BSG	ENSG00000172270	BSG	Intra	66443-1
prot:GARS1.67893.1	GARS1	ENSG00000106105	GARS1	Intra	67893-1
prot:CCR10.22071.1	CCR10	ENSG00000184451	CCR10	Intra	22071-1
prot:CD151.66567.1	CD151	ENSG00000177697	CD151	Intra	66567-1
prot:CPT1A.66039.1	CPT1A	ENSG00000110090	CPT1A	Intra	66039-1
prot:MSH6.66172.1	MSH6	ENSG00000116062	MSH6	Intra	66172-1
prot:AK2.66127.1	AK2	ENSG00000004455	AK2	Intra	66127-1
prot:pH3(Ser10).66863.1	H3	ENSG00000277775	H3C7	Intra	66863-1
prot:TJP1_ZO-1.21773.1	TJP1	ENSG00000277401	TJP1	Intra	21773-1
prot:pTDP43_6B11B12.66079.1	TDP43	ENSG00000120948	TARDBP	Intra	66079-1
prot:TDP43_1G5F6.67345.1	TDP43	ENSG00000120948	TARDBP	Intra	67345-1
prot:pTDP43_6M10.80007.1	TDP43	ENSG00000120948	TARDBP	Intra	80007-1
prot:EFTUD2.67855.1	EFTUD2	ENSG00000108883	EFTUD2	Intra	67855-1
prot:pRPS6KA1_7F23.80108.1	RPS6KA1	ENSG00000281877	RPS6KA1	Intra	80108-1
prot:TXNRD1.67728.1	TXNRD1	ENSG00000198431	TXNRD1	Intra	67728-1
prot:ESR2.60197.1	ESR2	ENSG00000140009	ESR2	Intra	60197-1
prot:ACE2.66699.1	ACE2	ENSG00000130234	ACE2	Intra	66699-1
prot:SATB2.67958.1	SATB2	ENSG00000119042	SATB2	Intra	67958-1
prot:HLA-DRA.65218.1	HLA-DRA	ENSG00000204287	HLA-DRA	Extra	65218-1
prot:CD71.65235.1	TFRC	ENSG00000072274	TFRC	Extra	65235-1
prot:CD5.65152.1	CD5	ENSG00000110448	CD5	Extra	65152-1
prot:CD3E.65133.1	CD3E	ENSG00000198851	CD3E	Extra	65133-1
prot:ITGA2B_CD41a.65173.1	ITGA2B	ENSG00000005961	ITGA2B	Extra	65173-1
prot:CD14.65056.1	CD14	ENSG00000170458	CD14	Extra	65056-1
prot:PTPRC_CD45.65109.1	CD45	ENSG00000081237	PTPRC	Extra	65109-1
prot:PTPRC_CD45(RA).65108.1	CD45RA	ENSG00000262418	PTPRC	Extra	65108-1
prot:FCGR3A_CD16.65090.1	FCGR3A	ENSG00000203747	FCGR3A	Extra	65090-1
prot:CD7.65203.1	CD7	ENSG00000173762	CD7	Extra	65203-1
prot:ITGAM_CD11b.65116.1	ITGAM	ENSG00000169896	ITGAM	Extra	65116-1
prot:NCAM1_CD56.65067.1	NCAM1	ENSG00000149294	NCAM1	Extra	65067-1
prot:CD56.65264.1	NCAM1	ENSG00000149294	NCAM1	Extra	65264-1
prot:CD19.65110.1	CD19	ENSG00000177455	CD19	Extra	65110-1
prot:CD36.65248.1	CD36	ENSG00000135218	CD36	Extra	65248-1
prot:CD33.65272.1	CD33	ENSG00000105383	CD33	Extra	65272-1
prot:CD123.65256.1	IL3RA	ENSG00000185291	IL3RA	Extra	65256-1
prot:CD34.65293.1	CD34	ENSG00000174059	CD34	Extra	65293-1
prot:CD34.C000001	CD34	ENSG00000174059	CD34	Extra	C000001
prot:CD38.65111.1	CD38	ENSG00000004468	CD38	Extra	65111-1
prot:PDCD1_CD279.65168.1	PDCD1	ENSG00000276977	PDCD1	Extra	65168-1
prot:PDCD1_CD279.66220.1	PDCD1	ENSG00000188389	PDCD1	Extra	66220-1
prot:CD163.65169.1	CD163	ENSG00000177575	CD163	Extra	65169-1
prot:PTPRC_CD45(RO).65150.1	CD45RO	ENSG00000081237	PTPRC	Extra	65150-1
prot:CLEC9A.C000005	CLEC9A	ENSG00000197992	CLEC9A	Extra	C000005
prot:IL2RA_CD25.65096.1	IL2RA	ENSG00000134460	IL2RA	Extra	65096-1
prot:CD4.65143.1	CD4	ENSG00000010610	CD4	Extra	65143-1
prot:HLA-A_B_C.66013.1	HLA-A|HLA_B|HLA-C	ENSG00000206503	HLA-A|HLA-B|HLA-C	Extra	66013-1
prot:ITGB2_CD18.65190.1	ITGB2	ENSG00000160255	ITGB2	Extra	65190-1
prot:ICAM1_CD54.65075.1	ICAM1	ENSG00000090339	ICAM1	Extra	65075-1
prot:ITGB1_CD29.65191.1	ITGB1	ENSG00000150093	ITGB1	Extra	65191-1
prot:CD2.65192.1	CD2	ENSG00000116824	CD2	Extra	65192-1
prot:FCER2_CD23.60208.1	FCER2	ENSG00000104921	FCER2	Extra	60208-1
prot:CD55.65271.1	CD55	ENSG00000196352	CD55	Extra	65271-1
prot:CD63.65295.1	CD63	ENSG00000135404	CD63	Extra	65295-1
prot:KIT_CD117.65154.1	KIT	ENSG00000157404	KIT	Extra	65154-1
prot:CD28.65099.1	CD28	ENSG00000178562	CD28	Extra	65099-1
prot:MS4A1_CD20.65085.1	MS4A1	ENSG00000156738	MS4A1	Extra	65085-1
prot:FCGR1A_CD64.65253.1	FCGR1A	ENSG00000150337	FCGR1A	Extra	65253-1
prot:FCGR2A_CD32a.66529.1	FCGR2A	ENSG00000143226	FCGR2A	Extra	66529-1
prot:SELL_CD62L.65167.1	SELL	ENSG00000188404	SELL	Extra	65167-1
prot:ANPEP_CD13.65186.1	ANPEP	ENSG00000166825	ANPEP	Extra	65186-1
prot:CD119_IFNGR1.65294.1	IFNGR1	ENSG00000027697	IFNGR1	Extra	65294-1
prot:CD44.65063.1	CD44	ENSG00000026508	CD44	Extra	65063-1
prot:SELP_CD62P.65164.1	SELP	ENSG00000174175	SELP	Extra	65164-1
prot:CD31.65268.1	PECAM1	ENSG00000261371	PECAM1	Extra	65268-1
prot:ITGA2_CD49b.65252.1	ITGA2	ENSG00000164171	ITGA2	Extra	65252-1
prot:CR1_CD35.65254.1	CR1	ENSG00000203710	CR1	Extra	65254-1
prot:ITGB6.21703.1	ITGB6	ENSG00000115221	ITGB6	Extra	21703-1
prot:CDH2_N-Cad.22018.1	CDH2	ENSG00000170558	CDH2	Extra	22018-1
prot:CD106.65269.1	VCAM1	ENSG00000162692	VCAM1	Extra	65269-1
prot:ITGAL_CD11a.65194.1	ITGAL	ENSG00000005844	ITGAL	Extra	65194-1
prot:ITGAX_CD11c.65086.1	ITGAX	ENSG00000140678	ITGAX	Extra	65086-1
prot:NT5E_CD73.65162.1	NT5E	ENSG00000135318	NT5E	Extra	65162-1
prot:CD40.65103.1	CD40	ENSG00000101017	CD40	Extra	65103-1
prot:KLRK1_CD314.65188.1	KLRK1	ENSG00000213809	KLRK1	Extra	65188-1
prot:CD27.66308.1	CD27	ENSG00000139193	CD27	Extra	66308-1
prot:CD26.65267.1	DPP4	ENSG00000197635	DPP4	Extra	65267-1
prot:CD1c.65176.1	CD1C	ENSG00000158481	CD1C	Extra	65176-1
prot:CD86.65165.1	CD86	ENSG00000114013	CD86	Extra	65165-1
prot:MCAM_CD146.65181.1	MCAM	ENSG00000076706	MCAM	Extra	65181-1
prot:CD81.65195.1	CD81	ENSG00000110651	CD81	Extra	65195-1
prot:B2M.13511.1	B2M	ENSG00000273686	B2M	Extra	13511-1
prot:SIRPA.67337.1	SIRPA	ENSG00000198053	SIRPA	Extra	67337-1
prot:BST2.66919.1	BST2	ENSG00000130303	BST2	Extra	66919-1
prot:KLRB1_CD161.65115.1	KLRB1	ENSG00000111796	KLRB1	Extra	65115-1
prot:ALCAM.65223.1	ALCAM	ENSG00000170017	ALCAM	Extra	65223-1
prot:CD226.65247.1	CD226	ENSG00000150637	CD266	Extra	65247-1
prot:LILRB1_CD85j.65238.1	LILRB1	ENSG00000274669	LILRB1	Extra	65238-1
prot:ATG7.67341.1	ATG7	ENSG00000197548	ATG7	Extra	67341-1
prot:HLA-E.66530.1	HLA-E	ENSG00000230254	HLA-E	Extra	66530-1
prot:ATP5F1A.66037.1	ATP5A1	ENSG00000152234	ATP5F1A	Extra	66037-1
prot:ITGA3.66070.1	ITGA3	ENSG00000005884	ITGA3	Extra	66070-1
prot:CD47.66304.1	CD47	ENSG00000196776	CD47	Extra	66304-1
prot:CD244.65270.1	CD244	ENSG00000122223	CD244	Extra	65270-1
